# TAILS identifies candidate substrates and biomarkers of ADAMTS7, a therapeutic protease target in coronary artery disease

**DOI:** 10.1101/2021.11.19.469331

**Authors:** Bryan T. MacDonald, Hasmik Keshishian, Charles C. Mundorff, Alessandro Arduini, Daniel Lai, Kayla Bendinelli, Nicholas R. Popp, Bidur Bhandary, Karl R. Clauser, Harrison Specht, Nadine H. Elowe, Dylan Laprise, Yi Xing, Virendar K. Kaushik, Steven A. Carr, Patrick T. Ellinor

**Affiliations:** Cardiovascular Disease Initiative, Broad Institute of MIT and Harvard, Cambridge, MA; Proteomics Platform, Broad Institute of MIT and Harvard, Cambridge, MA; Center for the Development of Therapeutics, Broad Institute of MIT and Harvard, Cambridge, MA

## Abstract

Loss-of-function mutations in the secreted enzyme ADAMTS7 (a disintegrin and metalloproteinase with thrombospondin motifs 7) are associated with protection for coronary artery disease (CAD). ADAMTS7 catalytic inhibition has been proposed as a therapeutic strategy for treating CAD; however, the lack of an endogenous substrate has hindered the development of activity-based biomarkers. To identify ADAMTS7 extracellular substrates and their cleavage sites relevant to vascular disease, we used TAILS (terminal amine isotopic labeling of substrates), a method for identifying protease-generated neo–N termini. We compared the secreted proteome of vascular smooth muscle and endothelial cells expressing either full-length mouse ADAMTS7 WT, catalytic mutant ADAMTS7 E373Q or a control luciferase adenovirus. Significantly enriched N-terminal cleavage sites in ADAMTS7 WT samples were compared to the negative control conditions and filtered for stringency, resulting in catalogs of high confidence candidate ADAMTS7 cleavage sites from our three independent TAILS experiments. Within the overlap of these discovery sets, we identified 24 unique cleavage sites from 16 protein substrates, including cleavage sites in EFEMP1 (EGF-containing fibulin-like extracellular matrix protein 1/Fibulin-3). The ADAMTS7 TAILS preference for EMEMP1 cleavage at the amino acids 123.124 over the adjacent 124.125 site was validated using both endogenous EFEMP1 and purified EFEMP1 in a binary *in vitro* cleavage assay. Collectively our TAILS discovery experiments have uncovered hundreds of potential substrates and cleavage sites to explore disease related biological substrates and facilitate activity-based ADAMTS7 biomarker development.

Graphical Abstract.
