## supplemental Table S5 for "TAILS identifies candidate substrates and biomarkers of ADAMTS7, a therapeutic protease target in coronary artery disease"

### Sheet: ADAMTS7_auto-cleavage
ATS7_StartAA	previous_aa	SMC1_sequence	SMC1_adj.P.Val.mWT.over.mEQ	SMC1_logFC.mWT.over.mEQ	SMC1_totalIntensity	previous_aa	SMC2_sequence	SMC2_adj.P.Val.mWT.over.mEQ	SMC2_logFC.mWT.over.mEQ	SMC2_totalIntensity	previous_aa	HUVEC_sequence	HUVEC_adj.P.Val.mWT.over.mEQ	HUVEC_logFC.mWT.over.mEQ	HUVEC_totalIntensity	ADAMTS7_subdomain
65	(T)	TQASSAFYQLQYQGR	0.00133013	1.30817	1210000000											Prodomain
66	(T)	QASSAFYQLQYQGR	6.85432e-05	2.51683	191000000	(T)	QASSAFYQLQYQGR	0.000107291	2.72283	37100000						Prodomain
67	(Q)	ASSAFYQLQYQGR	4.16254e-05	2.1805	356000000											Prodomain
68	(A)	SSAFYQLQYQGR	0.00129342	2.58483	20900000000	(A)	SSAFYQLQYQGR	0.00280199	2.52783	15700000000	(A)	SSAFYQLQYQGR	0.000325172	3.708	5150000000	Prodomain
70						(S)	AFYQLQYQGR	7.2723e-05	2.68117	106000000						Prodomain
71	(A)	FYQLQYQGR	1.11153e-05	4.6305	2790000000	(A)	FYQLQYQGR	0.00903197	2.8795	7660000000	(A)	FYQLQYQGR	0.000408651	2.65833	3400000000	Prodomain
72	(F)	YQLQYQGR	4.21917e-05	2.03883	3360000000	(F)	YQLQYQGR	0.000107291	2.23717	607000000	(F)	YQLQYQGR	0.00135001	1.72567	820000000	Prodomain
73	(Y)	QLQYQGR	0.000326082	1.31317	750000000	(Y)	QLQYQGR	0.0288358	0.997833	70900000000						Prodomain
74						(Q)	LQYQGR	6.31719e-05	3.34583	6420000000						Prodomain
90	(P)	YLmAPGFVSEIR	0.00971165	1.53117	302000000	(P)	YLMAPGFVS	0.000876125	1.41017	4720000000	(P)	YLmAPGFVS	0.00635652	2.404	1550000000	Prodomain
91	(Y)	LMAPGFVSEIR	7.30194e-05	2.90717	6290000000	(Y)	LmAPGFVS	0.0490717	1.0625	7540000000	(Y)	LmAPGFVS	0.000717672	3.02867	1430000000	Prodomain
103						(R)	HSTLGHAHIQTSVPTCHLLG	0.0223619	0.845833	1610000000						Prodomain
108						(G)	HAHIQTSVPTCHLLG	0.000839049	2.00083	1030000000						Prodomain
109	(H)	AHIQTSVPTCHLLGDVQDPELEGGFAAISACDGLR	0.00111271	1.17883	2280000000						(H)	AHIQTSVPTCHLLG	0.00248995	1.75633	5510000000	Prodomain
110	(A)	HIQTSVPTCHLLGDVQDPELEGGFAAISACDGLR	4.21917e-05	2.02983	2720000000	(A)	HIQTSVPTCHLLG	0.0012711	1.9445	13600000000	(A)	HIQTSVPTCHLLG	0.000357141	2.711	13600000000	Prodomain
111	(H)	IQTSVPTCHLLGDVQDPELEGGFAAISACDGLR	0.00946378	0.646833	2750000000						(H)	IQTSVPTCHLLG	0.00810934	1.96967	1690000000	Prodomain
112											(I)	qTSVPTCHLLG	0.00274098	1.52367	79900000	Prodomain
123	(G)	DVQDPELEGGFAAISACDGLR	0.00585393	0.892833	240000000											Prodomain
133	(G)	FAAISACDGLR	0.000129535	3.5515	475000000						(G)	FAAISACDGLR	0.00125956	2.42267	46200000	Prodomain
136	(A)	ISACDGLR	5.6016e-06	3.70717	804000000											Prodomain
145						(G)	VFQLSNE	0.000330567	2.24517	1400000000						Prodomain
146						(V)	FQLSNE	0.00011397	2.99917	1320000000						Prodomain
154	(Y)	FIEPLDGVSAQPGHAQPHVVYKHQGSR	0.00456016	1.50317	379000000											Prodomain
158	(P)	LDGVSAQPGHAQPHVVYKHQGSR	5.12582e-05	4.30517	13000000000											Prodomain
161	(G)	VSAQPGHAQPHVVYKHQGSR	0.000313579	3.10083	212000000											Prodomain
163						(S)	AQPGHAQPHVVYKHQGSR	5.37519e-05	3.56283	646000000	(S)	AQPGHAQPHVVYKHQGSR	0.0120488	1.43233	183000000	Prodomain
164	(A)	QPGHAQPHVVYKHQGSR	0.00011267	2.67817	678000000	(A)	QPGHAQPHVVYKHQGSR	7.72396e-05	2.58383	3000000000						Prodomain
166						(P)	GHAQPHVVYKHQGSR	4.64784e-05	4.66517	2200000000						Prodomain
171	(P)	HVVYKHQGSR	0.00161958	8.25917	88400000000	(P)	HVVYKHQGSR	0.00066391	4.25983	222000000000	(P)	HVVYKHQGSR	0.00135001	5.48833	103000000000	Prodomain
205	(Q)	qREHWEQQQQKR	6.14839e-05	3.4355	145000000											Prodomain
443											(I)	ALPSVLPGVLY	0.00971026	1.975	48300000	Metalloproteinase
446						(P)	SVLPGVLY	0.0154887	2.05183	856000000	(P)	SVLPGVLY	0.00550921	2.27967	174000000	Metalloproteinase
601	(K)	LHKWVPVPNDDNPCELHCR	0.00111553	1.11617	261000000											Cysteine-rich
633	(A)	VVDGTPCYQSR	6.41699e-05	3.39583	460000000											Cysteine-rich
689						(T)	FKETEGQGYV	4.64784e-05	4.17383	17800000000	(T)	FKETEGQGYV	0.000214372	5.10633	13700000000	Spacer
691	(K)	ETEGQGYVDIGLIPAGAR	0.00590976	1.5475	40300000											Spacer
695	(G)	QGYVDIGLIPAGAR	1.12677e-05	3.33917	1090000000											Spacer
698	(Y)	VDIGLIPAGAR	5.49473e-06	4.96683	573000000											Spacer
699	(V)	DIGLIPAGAR	1.92822e-05	4.13517	181000000											Spacer
715	(E)	VAEAANFLALR	0.000122315	5.15383	38800000000	(E)	VAEAANFLALR	0.00128824	2.45783	122000000	(E)	VAEAAnFLALR	0.000408651	2.56567	56900000	Spacer
717	(A)	EAANFLALR	1.12677e-05	3.41283	187000000											Spacer
718						(E)	AANFLALR	0.000399586	4.46917	19700000000	(E)	AANFLALR	0.000357141	3.342	248000000	Spacer
719	(A)	ANFLALR	0.000144848	4.7595	109000000	(A)	ANFLALR	4.64784e-05	4.41217	537000000						Spacer
733											(Y)	FLnGGWTIQWNG	0.0118699	2.3185	17400000	Spacer
734	(F)	LNGGWTIQWNGDYR	0.000440491	3.69917	1010000000	(F)	LnGGWTIQWNG	0.000839049	3.2235	2600000000	(F)	LnGGWTIQWnG	0.00116378	2.86467	776000000	Spacer
738						(G)	WTIQWNG	4.64784e-05	4.19983	512000000	(G)	WTIQWNG	0.0012861	3.227	143000000	Spacer
764						(N)	LTSPGPTS	0.00768098	1.23917	1190000000	(N)	LTSPGPTS	0.000924892	2.75767	910000000	Spacer
781	(F)	QEKNPGVHYQYTIQR	0.000861142	1.93083	2830000000	(F)	qEKNPGVHYQYTIQR	0.000151384	2.59917	30000000000	(F)	qEKNPGVHYQYTIQR	0.000408651	2.89767	14000000000	Spacer
788						(V)	HYQYTIQR	0.00672397	1.48783	467000000	(V)	HYQYTIQR	0.00055004	2.35833	229000000	Spacer
790						(Y)	QYTIQR	8.80203e-05	3.3375	16300000000	(Y)	QYTIQR	0.00216332	1.85433	13300000000	Spacer
809	(W)	HYGPWSKCTVTCGTGVQR	0.000518136	2.88483	161000000	(W)	HYGPWSKCTVTCGTGVQR	0.000793193	2.8885	230000000						TSR2
813						(P)	WSKCTVTCGTGVQR	6.99449e-05	4.80717	1190000000						TSR2
842	(E)	EYCNTLNRPDER	0.00019012	1.39683	127000000	(E)	EYCNTLNRP	0.0165805	0.9535	707000000						TSR2
843	(E)	YCNTLNRPDER	0.000156224	3.0345	261000000	(E)	YCNTLNRP	7.49287e-05	2.73383	430000000						TSR2
847	(T)	LNRPDER	3.85307e-05	3.0385	155000000											TSR2
902	(A)	LELSACEHLPRPLAETPCNR	0.00261812	0.867833	555000000											TSR3
904	(E)	LSACEHLPR	0.00012978	2.56317	384000000											TSR3
914											(P)	LAETPCNR	0.000717672	3.50733	49900000	TSR3
999	(L)	FNEVDFIPNQLAPR	0.00011267	3.7165	885000000											Mucin
1008						(N)	QLAPR	0.000141358	5.6945	7810000000						Mucin
1016						(P)	ASSPKPVSISNAI	0.000240174	3.13883	332000000	(P)	ASSPKPVSISNAI	0.00497259	2.96933	85900000	Mucin
1022						(P)	VSISNAI	0.0106569	2.50517	966000000						Mucin
1062		N/A Trysin digest only				(S)	FEEPHP	0.00621654	1.85883	341000000000	(S)	FEEPHP	0.000397472	2.208	228000000000	Mucin
1062		N/A Trysin digest only				(S)	FEEPHPDLV	0.00231045	1.99117	3100000000	(S)	FEEPHPDLV	0.000895813	2.855	1100000000	Mucin
1114						(P)	LLSEASYSPPGL	0.00672397	1.55317	905000000						Mucin
1119						(A)	SYSPPGLEQTSINPLANFLT	0.000556377	2.37183	55000000						Mucin
1119						(A)	SYSPPGLEQTSINPLANFLTEE	0.00192786	2.51117	376000000						Mucin
1133						(P)	LANFLTEE	0.00768098	1.62517	97500000						Mucin
1148						(P)	ELGFPSLPWPPASVD	0.00110443	1.9335	7610000000	(P)	ELGFPSLPWPPASV	0.00062325	3.40117	985000000	Mucin
1176	(E)	LLVKEDEQSPPSTPWSDR	0.000304973	1.86883	129000000											Mucin
1308	(T)	LTMPGTLLLTVPTDLR	3.70758e-05	14.1375	5340000						(T)	LTmPGTLLLTVPT	0.0118699	1.8425	137000000	Mucin
1312						(P)	GTLLLTVPT	0.00200165	1.3625	560000000						Mucin
1316	(L)	LTVPTDLR	6.77513e-05	2.33783	735000000											Mucin
1365	(P)	LQPSLEEDGDPADPLPAR	2.28275e-05	2.7085	3620000000						(P)	LQPSLEEDGDPA	0.00279058	2.11567	506000000	Mucin
1549											(P)	WGQCSAPCGGGVQR	0.00116378	2.96267	2950000	TSR8
1584						(S)	HEAWPESSRPCATE	0.00302697	1.56183	480000000	(S)	HEAWPESSRPCATE	0.00418204	1.298	76000000	TSR8
1601	(E)	LVEPPR	0.000151743	5.8535	6570000000	(E)	LVEPPR	4.64008e-05	7.7895	29800000000	(E)	LVEPPR	0.000397472	3.33533	54200000000	PLAC

### Sheet: Human_ADAMTS7_conservation
Mouse ADAMTS7 site		SMC1 TAILS	SMC2 TAILS	HUVEC TAILS	Subdomain	Human ADAMTS7 site		Site conservation
64.65	DVST.TQAS	X			Prodomain	74.75	DVSV.RRDA
65.66	VSTT.QASS	X	X		Prodomain	75.76	VSVR.RDAP
66.67	STTQ.ASSA	X			Prodomain	76.77	SVRR.DAPA
67.68	TTQA.SSAF	X	X	X	Prodomain	77.78	VRRD.APAF
69.70	QASS.AFYQ		X		Prodomain	79.80	RDAP.AFYE
70.71	ASSA.FYQL	X	X	X	Prodomain	80.81	DAPA.FYEL
71.72	SSAF.YQLQ	X	X	X	Prodomain	81.82	APAF.YELQ
72.73	SAFY.QLQY	X	X		Prodomain	82.83	PAFY.ELQY	2 substitutions
73.74	AFYQ.LQYQ		X		Prodomain	83.84	AFYE.LQYR	2 substitutions
89.90	TTNP.YLMA	X	X	X	Prodomain	99.100	TANQ.HLLA
90.91	TNPY.LMAP	X	X	X	Prodomain	100.101	ANQH.LLAP
102.103	EIRR.HSTL		X		Prodomain	112.113	ETRR.RGGL
107.108	STLG.HAHI		X		Prodomain	117.118	GGLG.RAHI
108.109	TLGH.AHIQ	X		X	Prodomain	118.119	GLGR.AHIR
109.110	LGHA.HIQT	X	X	X	Prodomain	119.120	LGRA.HIRA
110.111	GHAH.IQTS	X		X	Prodomain	120.121	GRAH.IRAH
111.112	HAHI.QTSV			X	Prodomain	121.122	RAHI.RAHT
122.123	HLLG.DVQD	X			Prodomain	132.133	HLLG.EVQD	1 substitution
132.133	LEGG.FAAI	X		X	Prodomain	142.143	LEGG.LAAI	1 substitution
135.136	GFAA.ISAC	X			Prodomain	145.146	GLAA.ISAC	1 substitution
144.145	GLRG.VFQL		X		Prodomain	154.155	GLKG.VFQL	1 substitution
145.146	LRGV.FQLS		X		Prodomain	155.156	LKGV.FQLS	1 substitution
153.154	NEDY.FIEP	X			Prodomain	163.164	NEDY.FIEP	IDENTICAL
157.158	FIEP.LDGV	X			Prodomain	167.168	FIEP.LDSA	2 substitutions
160.161	PLDG.VSAQ	X			Prodomain	170.171	PLDS.APAR
162.163	DGVS.AQPG		X	X	Prodomain	172.173	DSAP.ARPG
163.164	GVSA.QPGH	X	X		Prodomain	173.174	SAPA.RPGH
165.166	SAQP.GHAQ		X		Prodomain	175.176	PARP.GHAQ	2 substitutions
170.171	HAQP.HVVY	X	X	X	Prodomain	180.181	HAQP.HVVY	IDENTICAL
204.205	DLEQ.QREH	X			Prodomain	214.215	ELES.RRER
442.443	KDVI.ALPS			X	Metalloproteinase	457.458	KDII.DFPS
445.446	IALP.SVLP		X	X	Metalloproteinase	460.461	IDFP.SVPP
600.601	YKGK.LHKW	X			Cysteine-rich	615.616	YKGQ.LHTW	2 substitutions
632.633	LRDA.VVDG	X			Cysteine-rich	647.648	LRDA.VVDG	IDENTICAL
688.689	VSRT.FKET		X	X	Spacer	703.704	VSGT.FEEA
690.691	RTFK.ETEG	X			Spacer	705.706	GTFE.EAEG
694.695	ETEG.QGYV	X			Spacer	709.710	EAEG.LGYV	2 substitutions
697.698	GQGY.VDIG	X			Spacer	712.713	GLGY.VDVG	2 substitutions
698.699	QGYV.DIGL	X			Spacer	713.714	LGYV.DVGL	2 substitutions
714.715	LIEE.VAEA	X	X	X	Spacer	729.730	RIQE.VAEA	2 substitutions
716.717	EEVA.EAAN	X			Spacer	731.732	QEVA.EAAN	1 substitution
717.718	EVAE.AANF		X	X	Spacer	732.733	EVAE.AANF	IDENTICAL
718.719	VAEA.ANFL	X	X		Spacer	733.734	VAEA.ANFL	IDENTICAL
732.733	PDKY.FLNG			X	Spacer	747.748	PEKY.FLNG	1 substitution
733.734	DKYF.LNGG	X	X	X	Spacer	748.749	EKYF.LNGG	1 substitution
737.738	LNGG.WTIQ		X	X	Spacer	752.753	LNGG.WTIQ	IDENTICAL
763.764	NWEN.LTSP		X	X	Spacer	778.779	NWEN.LTSP	IDENTICAL
780.781	QLLF.QEKN	X	X	X	Spacer	795.796	QLLF.QESN	1 substitution
787.788	NPGV.HYQY		X	X	Spacer	802.803	NPGV.HYEY	1 substitution
789.790	GVHY.QYTI		X	X	Spacer	804.805	GVHY.EYTI	1 substitution
808.809	EFSW.HYGP	X	X		TSR2	825.826	VFSW.HYGP	1 substitution
812.813	HYGP.WSKC		X		TSR2	829.830	HYGP.WTKC	1 substitution
841.842	VVAE.EYCN	X	X		TSR2	858.859	PVDE.EHCD
842.843	VAEE.YCNT	X	X		TSR2	859.860	VDEE.HCDP
846.847	YCNT.LNRP	X			TSR2	863.864	HCDP.LGRP
901.902	EQRA.LELS	X			TSR3	918.919	EQSA.LEPP
903.904	RALE.LSAC	X			TSR3	920.921	SALE.PPAC
913.914	LPRP.LAET			X	TSR3	930.931	LPRP.PTET	2 substitutions
998.999	SPEL.FNEV	X			Mucin	1015.1016	SHEL.FNEA	2 substitutions
1007.1008	FIPN.QLAP		X		Mucin	1024.1025	FIPH.HLAP	2 substitutions
1015.1016	RPSP.ASSP		X	X	Mucin	1032.1033	RPSP.ASSP	IDENTICAL
1021.1022	SPKP.VSIS		X		Mucin	1038.1039	SPKP.GTMG
1061.1062	SYGS.FEEP	(N/A)	X	X	Mucin	1080.1081	SYGP.SEEP	2 substitutions
1113.1114	SPSP.LLSE		X		Mucin	1132.1133	SPSP.WPSQ
1118.1119	LSEA.SYSP		X		Mucin	1137.1138	PSQA.GRSP
1132.1133	SINP.LANF		X		Mucin	1152.1153	PGNP.LINF
1147.1148	MGAP.ELGF		X	X	Mucin	1167.1168	IGAP.DLGL
1175.1176	NPDE.LLVK	X			Mucin	1195.1196	SQND.FPVG
1307.1308	HLKT.LTMP	X		X	Mucin	1329.1330	DLQT.VAVW
1311.1312	LTMP.GTLL		X		Mucin	1333.1334	VAVW.GTFL
1315.1316	GTLL.LTVP	X			Mucin	1337.1338	GTFL.PTTL
1364.1365	EVQP.LQPS	X		X	Mucin	1393.1394	ETQP.LAPS
1548.1549	VVGP.WGQC			X	TSR8	1577.1578	VVGP.WGQC	IDENTICAL
1583.1584	DLCS.HEAW		X	X	TSR8	1612.1613	DQCG.HEAW	2 substitutions
1600.1601	EDCE.LVEP	X	X	X	PLAC	1629.1630	EDCE.PVEP	1 substitution
